# A spatial transcriptomic map of subcutaneous adipose tissue aging in male mice

**DOI:** 10.64898/2026.11.24.768963

**Authors:** Hanna Ulrich, Simon Graf, Viktoria Wagner, Jonas Wagner, Nicole Ludwig, Paulina Sprezyna, Thiago Goldbeck-Strieder, Victor G. Puelles, Oliver Hahn, Tony Wyss-Coray, Andreas Keller, Lorenz Adlung, Fabian Kern

**Author notes:** These authors contributed equally (Hanna Ulrich, Simon Graf, Viktoria Wagner). These authors contributed equally.

## Abstract

Aging alters adipose tissue composition and function, but the spatial organization and gene expression dynamics during lifetime remain incompletely characterized. Here we profiled spatial transcriptome-wide changes in the aging male murine inguinal white adipose tissue (iWAT). We describe ten different cell type clusters and three distinct adipocyte states. Further, we detected lipid-associated macrophages (LAMs), the cell type-enriched cluster with the largest number of genes upregulated in old age. LAMs that engage in local crown-like structures (CLS) are associated with pro-inflammatory niche programs at old age while LAMs outside of CLS are enriched in metabolically active transcriptional programmes at young age. LAM spots show reduced predicted lipid oxidation and glycolytic activity with age. Independent validation confirmed functionally reduced glycolytic capacity in aged female and male LAMs. Together, our study provides a deeply sequenced spatiotemporal resource for investigating adipose tissue aging biology, and for prioritizing spatially defined macrophage niches.
