## Supplementary Table 1 for "A spatial transcriptomic map of subcutaneous adipose tissue aging in male mice"

### Sheet: Sample QC
Sample	Age group	Age (weeks)	Mouse ID	Sex	RIN	Spots after QC	Total UMIs after QC	Median UMIs per spot	UMIs per spot Q1	UMIs per spot Q3	Mean UMIs per spot	Median genes per spot	Genes per spot Q1	Genes per spot Q3	Mean genes per spot	Median mitochondrial UMIs (%)
Subc_AT_10_303_B1	Young	17	AGE_10_17	Male	7.4	945	2379295	1783	1035	3241	2517.77	900	565	1442	1093.18	9.20578
Subc_AT_13_302_B1	Young	17	AGE_13_17	Male	6.3	1261	3266546	2286	1666	3126	2590.44	1101	841	1424	1189.39	8.23768
Subc_AT_1_299_A1	Young	17	AGE_1_17	Male	7.7	524	1981816	2193.5	1196.25	5131.75	3782.09	1043	675.5	1896.5	1393.5	11.6122
Subc_AT_7_300_B1	Young	17	AGE_7_17	Male	8	1642	3380160	1636	1088.75	2568	2058.56	845.5	607	1201.5	966.674	10.4589
Subc_AT_11_302_D1	Middle	73	AGE_11_73	Male	8	2057	7225846	3003	1789	4722	3512.81	1369	897	1898	1441.72	10.0279
Subc_AT_14_302_A1	Middle	73	AGE_14_73	Male	8.6	1119	1610703	1248	897	1799	1439.41	645	476	893.5	720.706	7.81544
Subc_AT_5_299_B1	Middle	73	AGE_5_73	Male	7.5	2131	2938820	1107	783	1715	1379.08	642	471	925.5	746.405	8.01394
Subc_AT_8_300_C1	Middle	73	AGE_8_73	Male	6.5	1338	2477697	1291.5	846.25	2244.5	1851.79	729	506	1112.75	890.773	6.85893
Subc_AT_12_302_C1	Old	112	AGE_12_112	Male	6.4	1989	3417424	1517	1055	2159	1718.16	794	572	1067	857.653	6.98413
Subc_AT_15_303_A1	Old	112	AGE_15_112	Male	5.6	1595	2096055	1127	770	1649	1314.14	606	439	855.5	689.709	6.95249
Subc_AT_3_299_C1	Old	112	AGE_3_112	Male	8.1	1661	3796186	2020	1242	2965	2285.48	956	639	1294	1002.8	15.1625
Subc_AT_6_300_A1	Old	112	AGE_6_112	Male	7.1	1065	1934525	1495	869	2436	1816.46	755	490	1125	863.767	7.07517

### Sheet: Definitions
Item	Definition
Title	Supplementary Table 3. Sample-level quality-control metrics for mouse subcutaneous adipose spatial transcriptomics.
Scope	Twelve male mice, four per age group. All summaries use the 17,327 retained spots in the final analysis object.
Sample order	Age (17, 73, 112 weeks), then sample identifier, matching the ordering used in Figure 1b.
Source	SubcFat_cleaned_annotated_rev3.rds, final Seurat metadata. Spatial-assay QC fields are used, not SCT or integrated values.
Spots after QC	Number of retained spot barcodes per sample. Counts independently match the Figure 1 LAM-signature sample summary.
Total UMIs after QC	Sum of nCount_Spatial across retained spots in a sample. This is a molecule count, not a sequencing read count.
UMIs per spot	Median, first quartile (Q1), third quartile (Q3), and arithmetic mean of nCount_Spatial among retained spots.
Genes per spot	Median, Q1, Q3, and arithmetic mean of nFeature_Spatial among retained spots; the number of detected gene features.
Quantiles	Linear interpolation, equivalent to R quantile type 7. Stored values are unrounded; displayed summaries use one decimal place.
Median mitochondrial UMIs (%)	Median of the stored percent.mt field among retained spots; values are in percentage points (0–100).
RIN	RNA integrity number as recorded in the object metadata.
QC flags	All retained spots have TRUE for the six stored minimum/maximum QC flags. These are pass/fail indicators, not numerical thresholds.
Unavailable metrics	Pre-QC tissue spot counts, retained fractions, read depth, alignment rates and sequencing saturation cannot be reconstructed from the cleaned object alone.
